# Massively parallel identification of causal variants underlying gene expression differences in a yeast cross

**DOI:** 10.1101/2020.08.31.276337

**Authors:** Kaushik Renganaath, Rocky Cheung, Laura Day, Sriram Kosuri, Leonid Kruglyak, Frank W. Albert

## Abstract

Sequence variation in regulatory DNA alters gene expression and shapes genetically complex traits. However, the identification of individual, causal regulatory variants is challenging. Here, we used a massively parallel reporter assay to measure the *cis*-regulatory consequences of 5,832 natural DNA variants in the promoters of 2,503 genes in the yeast *Saccharomyces cerevisiae*. We identified 451 causal variants, which underlie genetic loci known to affect gene expression. Several promoters harbored multiple causal variants. In five promoters, pairs of variants showed non-additive, epistatic interactions. Causal variants were enriched at conserved nucleotides, tended to have low derived allele frequency, and were depleted from promoters of essential genes, which is consistent with the action of negative selection. Causal variants were also enriched for alterations in transcription factor binding sites. Models integrating these features provided modest, but statistically significant, ability to predict causal variants. This work revealed a complex molecular basis for *cis*-acting regulatory variation.
