## Supplementary material for "Massively parallel identification of causal variants underlying gene expression differences in a yeast cross": Table S2

### Sheet: Sheet1
experiment_ID	experimentalRun	dateSequenced	sampleNumberWithinBatch	library	DNA_OK	RNA_OK	technicalReplicateGroup	yeastTransformationBatch	RNA_protocol	RNA_F_index_primer	RNA_F_common_primer	DNA_protocol	DNA_F_indexPrimer	DNA_F_common_primer	DNA_reads	DNA_barcodes	DNA_readsWithoutBarcodes	DNA_annotatedBarcodes	DNA_barcodesWithDesignedOligos	DNA_designedOligosInSample	DNA_designedOligosTotal	fractionDNAReadsThatMatchKnownBarcode	RNA_reads	RNA_barcodes	RNA_readsWithoutBarcodes	RNA_annotatedBarcodes	RNA_barcodesWithDesignedOligos	RNA_designedOligosInSample	RNA_designedOligosTotal	fractionRNAReadsThatMatchKnownBarcode	notes
Upstream_1	upstream_2018	2018-05-16	1	UpStream	TRUE	TRUE		upstream_1	noExo, singleStep	RT_PCR_F_long_D705	NA	singleStep	RT_PCR_F_long_D701	NA	20695782	7688795	4618354	5642734	2824925	9540	9882	0.776846	18099835	5302488	4221839	3707863	1816280	9427	9882	0.766747
Upstream_2	upstream_2018	2018-05-16	2	UpStream	FALSE	TRUE		upstream_1	noExo, singleStep	RT_PCR_F_long_D706	NA	singleStep	RT_PCR_F_long_D702	NA	NA	NA	NA	NA	NA	NA	9882	NA	21155956	5638865	4910228	3911395	1917358	9453	9882	0.767903	DNA PCR failed, replaced with data from UpStream_1
Upstream_3	upstream_2018	2018-05-16	3	UpStream	TRUE	TRUE		upstream_1	noExo, singleStep	RT_PCR_F_long_D707	NA	singleStep	RT_PCR_F_long_D703	NA	15896861	6944725	3561217	5139177	2572620	9525	9882	0.77598	18804513	5315585	4372124	3717291	1819313	9446	9882	0.767496
Upstream_4	upstream_2018	2018-05-16	4	UpStream	FALSE	TRUE		upstream_1	noExo, singleStep	RT_PCR_F_long_D708	NA	singleStep	RT_PCR_F_long_D704	NA	NA	NA	NA	NA	NA	NA	9882	NA	19168104	5341780	4477501	3724691	1823988	9430	9882	0.766409	DNA PCR failed, replaced with data from UpStream_3
Upstream_A	upstream_2018	2018-03-11	A	UpStream	TRUE	TRUE		upstream_1	noExo, singleStep	RT_PCR_F_long_D705	NA	twoStep	RT-PCR-D701-F	common_ORF_F_v2	15004548	7271854	3526209	5520482	2758788	9525	9882	0.764991	21236853	5551615	5208419	4024953	1948082	9448	9882	0.754746
Upstream_B	upstream_2018	2018-03-11	B	UpStream	TRUE	TRUE		upstream_1	noExo, singleStep	RT_PCR_F_long_D706	NA	twoStep	RT-PCR-D702-F	common_ORF_F_v2	13564968	5836857	3190043	4434696	2215272	9501	9882	0.764832	22557331	5824817	5539567	4211333	2049861	9466	9882	0.754423
TSS_2018_A	TSS_replicates_2018	2018-03-28	A	TSS	FALSE	TRUE		TSS_2017	noExo, singleStep	RT_PCR_F_long_D705	NA	twoStep	RT-PCR-D701-F	common_ORF_F_v2	NA	NA	NA	NA	NA	NA	7211	NA	67993536	9776956	6684350	7370608	3617558	6383	7211	0.901691	DNA PCR failed, replaced with data from TSS_2017_A
TSS_2018_B	TSS_replicates_2018	2018-03-28	B	TSS	FALSE	TRUE		TSS_2017	noExo, singleStep	RT_PCR_F_long_D706	NA	twoStep	RT-PCR-D702-F	common_ORF_F_v2	NA	NA	NA	NA	NA	NA	7211	NA	58031876	9193683	5663500	7103860	3489626	6366	7211	0.902407	DNA PCR failed, replaced with data from TSS_2017_B
TSS_2017_A	TSS_replicates_2017	2017-12-09	A	TSS	TRUE	TRUE		TSS_2017	noExo, singleStep	RT_PCR_F_long_D705	NA	twoStep	RT-PCR-D701-F	common_ORF_F_v2	27055993	7595268	3355128	6215770	3024158	6318	7211	0.875993	35427083	8267232	4598445	6398827	3158354	6355	7211	0.8702
TSS_2017_B	TSS_replicates_2017	2017-12-09	B	TSS	TRUE	TRUE		TSS_2017	noExo, singleStep	RT_PCR_F_long_D706	NA	twoStep	RT-PCR-D702-F	common_ORF_F_v2	30450703	7868434	3685313	6357691	3091728	6326	7211	0.878974	21599897	6741484	2995908	5422396	2688115	6309	7211	0.8613
TSS_2016_1	TSS_replicates_2016	2016-12-02	1_all	TSS	TRUE	TRUE		2016_2	twoStep	RT_PCR_D707_F	common_ORF_F_v4	twoStep	RT_PCR_D701_F	common_ORF_F_v4	49790359	1816832	5671048	1146526	558529	5813	7211	0.886101	55213805	1286757	8631443	568744	285600	5553	7211	0.843672
TSS_2016_2	TSS_replicates_2016	2016-12-02	2_all	TSS	TRUE	TRUE		2016_2	twoStep	RT_PCR_D708_F	common_ORF_F_v4	twoStep	RT_PCR_D702_F	common_ORF_F_v4	84488907	2197660	10191862	1135669	552495	5822	7211	0.87937	51333913	1533015	7222746	843068	423126	5714	7211	0.859299
TSS_2016_3	TSS_replicates_2016	2016-12-02	3_all	TSS	TRUE	TRUE		2016_2	twoStep	RT_PCR_D709_F	common_ORF_F_v4	twoStep	RT_PCR_D703_F	common_ORF_F_v4	77665266	2093403	9263135	1111686	540589	5804	7211	0.88073	48578752	1223074	7757368	576161	292024	5568	7211	0.840314
TSS_2016_4	TSS_replicates_2016	2016-12-02	4_all	TSS	TRUE	TRUE		2016_2	twoStep	RT_PCR_D710_F	common_ORF_F_v4	twoStep	RT_PCR_D704_F	common_ORF_F_v4	60621776	1658900	7268315	874631	425696	5722	7211	0.880104	43760350	983746	7229264	413021	207947	5412	7211	0.834799
TSS_2016_5	TSS_replicates_2016	2016-12-02	5_all	TSS	TRUE	TRUE		2016_2	twoStep	RT_PCR_D711_F	common_ORF_F_v4	twoStep	RT_PCR_D705_F	common_ORF_F_v4	65646673	1955372	7606197	1108027	538958	5789	7211	0.884134	62293117	2627335	9569515	1629956	809407	5940	7211	0.846379
TSS_2016_6	TSS_replicates_2016	2016-12-02	6_all	TSS	TRUE	TRUE		2016_2	twoStep	RT_PCR_D712_F	common_ORF_F_v4	twoStep	RT_PCR_D706_F	common_ORF_F_v4	58431318	1687680	6789528	918499	447196	5715	7211	0.883803	18940600	605069	3236936	321892	162146	5301	7211	0.829101
TSS_2016_A1	TSS_replicates_2016	2016-08-31	A1	TSS	TRUE	TRUE	August2016_A	2016_2	twoStep	RT_PCR_D705_F	common_ORF_F_v4	twoStep	RT_PCR_D701_F	common_ORF_F_v4	30131836	1877224	3891060	932052	454290	5724	7211	0.870865	62712096	5077849	9770373	2632237	1298056	6102	7211	0.844203
TSS_2016_A2	TSS_replicates_2016	2016-08-31	A2	TSS	TRUE	TRUE	August2016_A	2016_2	twoStep	RT_PCR_D706_F	common_ORF_F_v4	twoStep	RT_PCR_D702_F	common_ORF_F_v4	33074645	1985365	4398527	971666	472481	5729	7211	0.867012	64532600	4985753	9817202	2562726	1265247	6089	7211	0.847872
TSS_2016_B1	TSS_replicates_2016	2016-08-31	B1	TSS	TRUE	TRUE	August2016_B	2016_2	twoStep	RT_PCR_D707_F	common_ORF_F_v4	twoStep	RT_PCR_D703_F	common_ORF_F_v4	28286203	1770469	3819561	888858	433439	5718	7211	0.864967	56712020	4851477	8746107	2603339	1280809	6118	7211	0.84578
TSS_2016_B2	TSS_replicates_2016	2016-08-31	B2	TSS	TRUE	TRUE	August2016_B	2016_2	twoStep	RT_PCR_D708_F	common_ORF_F_v4	twoStep	RT_PCR_D704_F	common_ORF_F_v4	30983410	1916002	4039790	948796	462282	5750	7211	0.869614	56258199	4838288	8589085	2610477	1284471	6119	7211	0.847327
