## Supplementary material for "Massively parallel identification of causal variants underlying gene expression differences in a yeast cross": Table S7

### Sheet: Sheet1
Test	logFC	AveExpr	t	P.Value	adj.P.Val	B
YKR083C_5UTR_0	0.495292	0.0762503	3.78984	0.000383632	0.131202	-0.0553716
YHR146W_5UTR_0	0.427408	0.0134113	3.3026	0.00170953	0.173014	-1.30766
YJL047C_5UTR_0	0.741894	-1.02193	3.24935	0.0019997	0.173014	-1.8954
YGR286C_5UTR_0	0.74985	-0.764861	3.24368	0.00203321	0.173014	-1.90049
YDL111C_5UTR_0	-0.557539	-0.476851	-3.16864	0.00252944	0.173014	-1.67803
YLL035W_5UTR_0	0.6845	-0.279467	2.91227	0.00521955	0.25772	-2.53717
YGR154C_5UTR_0	0.624773	-0.835817	2.84941	0.00620102	0.25772	-2.39267
YLR231C_5UTR_0	0.483993	-0.489414	2.83257	0.00649157	0.25772	-2.34418
YGR159C_5UTR_0	-0.326131	0.789188	-2.81641	0.0067821	0.25772	-2.37012
YBR094W_5UTR_0	0.419583	-0.394277	2.76245	0.00784168	0.268185	-2.48247
YOR159C_5UTR_0	0.185799	0.770487	2.67533	0.0098783	0.299357	-2.92955
YGL207W_5UTR_0	-0.238452	-0.332488	-2.65188	0.0105038	0.299357	-2.82269
YJR021C_5UTR_0	0.207473	0.735269	2.60276	0.011933	0.303275	-2.92005
YML069W_5UTR_0	-0.596641	-0.309932	-2.58428	0.0125151	0.303275	-2.91723
YDR001C_5UTR_0	0.319585	-0.176412	2.56051	0.0133015	0.303275	-2.88962
YNL067W_5UTR_0	-0.146893	2.07105	-2.50346	0.0153761	0.328664	-3.34011
YFL017W-A_5UTR_0	-0.252192	-0.136691	-2.45425	0.0173962	0.341856	-3.22721
YGR027C_5UTR_0	0.184808	0.501152	2.44071	0.0179924	0.341856	-3.42708
YOR165W_5UTR_0	0.817867	-0.0120139	2.40845	0.019488	0.345076	-3.73822
YBR218C_5UTR_0	0.234445	-0.396514	2.39427	0.0201799	0.345076	-3.46733
YBL035C_5UTR_0	-0.63675	-0.848696	-2.27286	0.0270663	0.412044	-3.41097
YJR103W_5UTR_0	-0.343837	-0.206156	-2.25339	0.0283467	0.412044	-3.44506
YNL323W_5UTR_0	0.191043	0.0122698	2.2462	0.0288324	0.412044	-3.66883
YLR047C_5UTR_0	-0.327564	-1.02248	-2.24499	0.0289153	0.412044	-3.517
YGL226C-A_5UTR_0	-0.820434	0.158631	-2.17687	0.0339119	0.445211	-3.69707
YKR064W_5UTR_0	0.209659	-0.592747	2.17345	0.0341821	0.445211	-3.77904
YFR027W_5UTR_0	-0.197635	-1.09672	-2.12387	0.0383103	0.445211	-4.1316
YML065W_5UTR_0	-0.267083	-0.333386	-2.1084	0.039684	0.445211	-3.71034
YLR333C_5UTR_0	0.29089	-0.730205	2.1073	0.0397835	0.445211	-3.74449
YER046W_5UTR_0	0.324456	-0.982952	2.10212	0.0402548	0.445211	-3.73483
YOR208W_5UTR_0	0.397572	0.307839	2.10102	0.0403554	0.445211	-3.68298
YDR479C_5UTR_0	0.333206	-0.608051	2.07089	0.0431963	0.46166	-3.74855
YJR070C_5UTR_0	-1.33778	1.93713	-2.01842	0.0485608	0.498733	-4.16587
YBR260C_5UTR_0	0.193134	-0.982054	2.00901	0.0495817	0.498733	-4.12705
YJL201W_5UTR_0	-0.243161	-0.780908	-1.96068	0.0551198	0.538599	-4.10836
YLL036C_5UTR_0	0.479126	0.0305264	1.91784	0.0604635	0.574403	-3.95071
YPL087W_5UTR_0	-0.273882	-0.704733	-1.90436	0.062233	0.575235	-4.08953
YEL041W_5UTR_0	-0.399729	0.122032	-1.85176	0.0695685	0.611324	-4.03252
YKR017C_5UTR_0	0.174136	-0.659083	1.85078	0.0697124	0.611324	-4.41235
YKR030W_5UTR_0	0.244219	-0.0364021	1.82391	0.0737392	0.63047	-4.15424
YJR062C_5UTR_0	0.233702	-0.595802	1.80241	0.0771012	0.643137	-4.32426
YLR270W_5UTR_0	-0.164559	-0.107036	-1.76233	0.0837123	0.669258	-4.51684
YNL202W_5UTR_0	0.898405	-0.465407	1.7466	0.0864328	0.669258	-4.18279
YDR499W_5UTR_0	-0.104362	-0.195848	-1.74228	0.0871918	0.669258	-4.85651
YBR141C_5UTR_0	0.137306	0.0809723	1.71893	0.0913952	0.669258	-4.6957
YPL253C_5UTR_0	-0.149517	-0.0490449	-1.7184	0.091492	0.669258	-4.43801
YER057C_5UTR_0	0.247133	0.259833	1.71387	0.0923277	0.669258	-4.233
YKR063C_5UTR_0	0.302807	-0.394969	1.69179	0.0964901	0.669258	-4.29314
YLR373C_5UTR_0	0.186332	0.481733	1.67836	0.0990953	0.669258	-4.50942
YDR078C_5UTR_0	-0.537402	-0.651645	-1.6683	0.101085	0.669258	-4.23198
YKR015C_5UTR_0	-0.160006	-0.209179	-1.66809	0.101128	0.669258	-4.58262
YOR027W_5UTR_0	-0.233994	-0.222128	-1.66493	0.101759	0.669258	-4.46317
YDR173C_5UTR_0	-0.118329	-0.627066	-1.64584	0.105645	0.679186	-4.90573
YNL114C_5UTR_0	-0.306058	-2.05688	-1.63818	0.10724	0.679186	-4.68313
YLL010C_5UTR_0	0.328108	-0.837963	1.60707	0.113911	0.694621	-4.39172
YJL046W_5UTR_0	-0.213429	-1.05081	-1.60207	0.115016	0.694621	-4.8818
YPL078C_5UTR_0	-0.295614	-0.126179	-1.5869	0.118415	0.694621	-4.35374
YER107C_5UTR_0	-0.467975	0.000249607	-1.5832	0.119256	0.694621	-4.31168
YJR031C_5UTR_0	0.305237	-0.898002	1.5605	0.124524	0.694621	-4.42326
YMR014W_5UTR_0	0.50209	0.418904	1.54881	0.127309	0.694621	-4.34219
YIL008W_5UTR_0	-0.123581	-1.00619	-1.54086	0.12923	0.694621	-5.18384
YLR346C_5UTR_0	-0.205682	-0.162179	-1.53586	0.130453	0.694621	-4.51211
YNL041C_5UTR_0	0.211149	-0.457089	1.52558	0.132992	0.694621	-4.64953
YKR069W_5UTR_0	-0.342486	-1.36721	-1.52201	0.133881	0.694621	-4.51519
YGL078C_5UTR_0	-0.42274	0.28926	-1.51649	0.135269	0.694621	-4.37249
YHR040W_5UTR_0	0.451583	-0.653067	1.50837	0.13733	0.694621	-4.45939
YML076C_5UTR_0	0.216139	-0.00692413	1.50575	0.138	0.694621	-4.49932
YIR004W_5UTR_0	-0.178933	0.136529	-1.48426	0.143594	0.694621	-4.74074
YMR123W_5UTR_0	0.43452	0.00432394	1.48261	0.14403	0.694621	-4.40536
YJL051W_5UTR_0	0.359676	-0.360214	1.47857	0.145105	0.694621	-4.44847
YLR287C_5UTR_0	0.120114	0.64615	1.47262	0.146699	0.694621	-4.9887
YPL084W_5UTR_0	-0.0912228	-0.742356	-1.47221	0.14681	0.694621	-5.43637
YBR004C_5UTR_0	-0.40345	-0.157994	-1.46076	0.149916	0.694621	-4.44336
YER021W_5UTR_0	0.0896637	1.06971	1.45429	0.151693	0.694621	-5.22165
YIL145C_5UTR_0	0.114982	-0.567153	1.45199	0.152329	0.694621	-5.00901
YLL033W_5UTR_0	-0.124204	-1.43324	-1.39172	0.169752	0.763885	-5.30481
YKL214C_5UTR_0	0.0779625	-0.151469	1.37732	0.174134	0.773426	-5.29122
YFR004W_5UTR_0	0.0610544	0.92913	1.36179	0.178958	0.777346	-5.5526
YLR361C_5UTR_0	-0.459764	-0.205721	-1.35987	0.179562	0.777346	-4.48158
YBR091C_5UTR_0	-0.0848748	-0.226289	-1.33041	0.189013	0.787394	-5.30965
HunterControl_both	-0.193156	-1.71283	-1.32949	0.189315	0.787394	-5.11427
YBR235W_5UTR_0	-0.161308	-0.304719	-1.32815	0.189754	0.787394	-5.05807
YMR155W_5UTR_0	0.567501	-0.528408	1.31476	0.194184	0.787394	-4.65855
YOR285W_5UTR_0	0.116926	0.937381	1.30993	0.195802	0.787394	-5.0081
YLR313C_5UTR_0	0.153937	-0.478445	1.30374	0.197892	0.787394	-5.17483
YDR142C_5UTR_0	0.118194	-0.292818	1.30342	0.198	0.787394	-5.22511
YJL161W_5UTR_0	-0.472117	-0.0709222	-1.28187	0.205402	0.800506	-4.53685
YKL171W_5UTR_0	0.203071	-1.48793	1.28022	0.205978	0.800506	-4.95416
YHR142W_5UTR_0	-0.0646331	0.204371	-1.25604	0.214545	0.822216	-5.35979
YBR083W_5UTR_0	-0.0964172	-0.799847	-1.24294	0.219298	0.822216	-5.41229
YLR049C_5UTR_0	-0.175891	-0.857998	-1.23609	0.22181	0.822216	-4.83596
YJR041C_5UTR_0	0.302838	-0.0158506	1.23108	0.223665	0.822216	-4.75007
YJL174W_5UTR_0	-0.301584	0.445113	-1.22556	0.225718	0.822216	-4.70563
YDR042C_5UTR_0	-0.151181	0.729617	-1.22054	0.2276	0.822216	-4.97948
YNL286W_5UTR_0	-0.182531	0.0175963	-1.21469	0.229806	0.822216	-4.77882
YDR210W_5UTR_0	-0.320939	0.84779	-1.20593	0.233137	0.822216	-4.59783
YCR075W-A_5UTR_0	0.124612	-0.34077	1.20576	0.233202	0.822216	-5.06947
YER052C_5UTR_0	0.215432	0.621496	1.18948	0.239489	0.826083	-4.7972
YBR238C_5UTR_0	-0.167062	-0.0833122	-1.18916	0.239615	0.826083	-4.83158
YMR063W_5UTR_0	0.0933454	-0.880491	1.18306	0.242002	0.826083	-5.4203
YML018C_5UTR_0	0.194429	0.223273	1.17809	0.24396	0.826083	-4.94211
YCR035C_5UTR_0	-0.570667	0.119901	-1.14468	0.257425	0.858079	-4.60376
YGL083W_5UTR_0	-0.083674	-0.761001	-1.13641	0.260837	0.858079	-5.60632
YLR045C_5UTR_0	-0.113045	0.0385583	-1.13045	0.263319	0.858079	-5.33549
YBR272C_5UTR_0	0.210281	0.933092	1.13014	0.263445	0.858079	-4.87802
YER182W_5UTR_0	0.162212	-1.1405	1.12003	0.267693	0.862025	-5.18205
YFL046W_5UTR_0	0.166711	-0.840763	1.09359	0.279024	0.862025	-5.0773
YJR002W_5UTR_0	0.148744	-0.600294	1.09265	0.279432	0.862025	-5.36112
YPL010W_5UTR_0	0.0955407	-0.15948	1.08924	0.280919	0.862025	-5.45756
YNL320W_5UTR_0	-0.258116	-0.882685	-1.07749	0.286086	0.862025	-4.91706
YLR065C_5UTR_0	-0.188711	-0.0999027	-1.07588	0.286797	0.862025	-4.955
YPR166C_5UTR_0	-0.132186	0.0412935	-1.07108	0.288931	0.862025	-5.11947
YMR109W_5UTR_0	0.405998	0.464479	1.05821	0.294702	0.862025	-4.64143
YGL219C_5UTR_0	0.100028	-0.59875	1.05623	0.295598	0.862025	-5.39651
YMR068W_5UTR_0	0.239268	-0.748801	1.04903	0.298868	0.862025	-4.75697
YMR087W_5UTR_0	-0.400755	-1.13618	-1.04618	0.300171	0.862025	-4.73178
YIL103W_5UTR_0	-0.122307	-0.481762	-1.0415	0.302318	0.862025	-5.29935
YCR068W_5UTR_0	0.124379	-0.220483	1.03083	0.307247	0.862025	-5.33959
YOL080C_5UTR_0	-0.428498	-0.398509	-1.02342	0.310704	0.862025	-4.81171
YLR419W_5UTR_0	-0.108703	0.193084	-1.01209	0.31604	0.862025	-5.14419
YMR295C_5UTR_0	-0.23344	0.683973	-1.00495	0.319433	0.862025	-4.77123
YBL021C_5UTR_0	-0.123319	-0.319266	-1.00373	0.320017	0.862025	-5.12875
YBR047W_5UTR_0	0.165814	-1.15567	1.00338	0.320185	0.862025	-5.39959
YPL007C_5UTR_0	0.205545	-0.912764	1.00211	0.320789	0.862025	-5.10754
YDR508C_5UTR_0	-0.127218	0.419094	-1.00158	0.321043	0.862025	-5.05988
YDL138W_5UTR_0	-0.215449	-0.731824	-0.993399	0.324977	0.862025	-4.93318
YBR061C_5UTR_0	-0.0854819	0.327952	-0.991404	0.32594	0.862025	-5.613
YGL027C_5UTR_0	-0.21304	-0.805617	-0.988201	0.327492	0.862025	-5.01029
YDR303C_5UTR_0	-0.161027	0.460867	-0.983505	0.329775	0.862025	-5.07505
YLR298C_5UTR_0	0.0664229	-0.431077	0.976547	0.333178	0.862025	-5.85878
YHR016C_5UTR_0	0.116524	-0.644823	0.96863	0.337078	0.862025	-5.42562
YMR314W_5UTR_0	0.075758	-0.0602919	0.965521	0.338618	0.862025	-5.71439
YGL194C_5UTR_0	-0.116325	-0.598265	-0.962241	0.340248	0.862025	-5.32609
YER056C_5UTR_0	0.275397	-0.578152	0.958531	0.342097	0.862025	-4.92373
YKR071C_5UTR_0	-0.121682	0.180214	-0.958159	0.342282	0.862025	-5.22332
YLR120C_5UTR_0	-0.201753	0.152732	-0.957137	0.342793	0.862025	-4.88377
YFR001W_5UTR_0	0.444086	0.552062	0.95016	0.346294	0.862976	-4.7377
YJR148W_5UTR_0	-0.0866453	-0.724797	-0.946343	0.348218	0.862976	-5.70547
YML121W_5UTR_0	0.213286	-0.245095	0.939473	0.3517	0.865335	-4.94495
YBR049C_5UTR_0	0.160083	-0.0349407	0.928749	0.357181	0.872542	-5.08479
YOR127W_5UTR_0	-0.26791	-0.032686	-0.919552	0.361925	0.873032	-4.87278
YEL051W_5UTR_0	0.137006	-0.648195	0.911572	0.366074	0.873032	-5.2942
YML106W_5UTR_0	0.0936262	0.933272	0.909953	0.366919	0.873032	-5.40321
YNR013C_5UTR_0	0.227148	-0.794297	0.908665	0.367592	0.873032	-4.95925
YOR103C_5UTR_0	-0.0613729	0.289378	-0.894634	0.374981	0.875779	-5.63445
YLR234W_5UTR_0	0.095634	-0.734215	0.884983	0.380117	0.875779	-5.73617
YMR313C_5UTR_0	0.22732	-0.254535	0.879312	0.383155	0.875779	-4.98268
YIL036W_5UTR_0	-0.174879	-0.191155	-0.875434	0.385242	0.875779	-5.09028
YGR212W_5UTR_0	-0.198951	-0.763925	-0.872211	0.386982	0.875779	-5.07813
YML068W_5UTR_0	-0.117723	0.432458	-0.866331	0.390168	0.875779	-5.24433
YER018C_5UTR_0	0.13924	0.295272	0.865967	0.390366	0.875779	-5.09943
YFR045W_5UTR_0	0.196763	-0.945084	0.860204	0.393506	0.875779	-5.01265
YGL174W_5UTR_0	0.1715	-0.0738119	0.859667	0.393799	0.875779	-5.04884
YML007C-A_5UTR_0	-0.55923	-1.08416	-0.857202	0.395148	0.875779	-4.82615
YLR137W_5UTR_0	-0.149796	-0.249348	-0.853975	0.396917	0.875779	-5.17602
YKL216W_5UTR_0	0.0865149	0.806955	0.83722	0.406185	0.876408	-5.4484
YIR020C_5UTR_0	0.170565	-1.08798	0.835389	0.407205	0.876408	-5.30753
YJL111W_5UTR_0	-0.0920226	1.06539	-0.830216	0.410097	0.876408	-5.3216
YDL205C_5UTR_0	0.125126	0.716791	0.825779	0.412588	0.876408	-5.20166
YDR469W_5UTR_0	0.214853	-0.868804	0.824906	0.413079	0.876408	-5.17975
YJL159W_5UTR_0	-0.0492779	1.50413	-0.822319	0.414537	0.876408	-5.75918
YKL172W_5UTR_0	-0.24127	0.818921	-0.821248	0.415141	0.876408	-4.84705
YNR034W_5UTR_0	-0.120832	-0.774615	-0.815478	0.418406	0.877882	-5.37292
YPL034W_5UTR_0	0.0924527	-0.666248	0.809164	0.421997	0.880017	-5.43013
YCL034W_5UTR_0	-0.12106	-0.844219	-0.802352	0.425891	0.880421	-5.21791
YDL004W_5UTR_0	0.0892218	0.0438819	0.794416	0.430455	0.880421	-5.4267
YNL068C_5UTR_0	-0.0656216	0.239855	-0.79169	0.432029	0.880421	-5.71293
YIL104C_5UTR_0	0.100669	-0.404236	0.787322	0.434559	0.880421	-5.31765
YKR055W_5UTR_0	0.187609	-0.890931	0.782836	0.437167	0.880421	-5.15339
YNL211C_5UTR_0	-0.0592055	0.139589	-0.78203	0.437636	0.880421	-5.59195
YDL139C_5UTR_0	-0.144688	-0.973852	-0.776667	0.440768	0.881535	-5.39924
YPL152W_5UTR_0	0.154262	-0.978647	0.770133	0.4446	0.881623	-5.1703
YGL220W_5UTR_0	0.22437	-0.962412	0.766854	0.446531	0.881623	-5.06752
YGR183C_5UTR_0	0.0895119	-0.857903	0.763168	0.448707	0.881623	-5.77432
YIR037W_5UTR_0	-0.0539982	-0.369207	-0.757404	0.452123	0.881623	-5.67323
YBR285W_5UTR_0	-0.174143	-1.71863	-0.75475	0.453701	0.881623	-5.21375
YGR030C_5UTR_0	0.0640777	0.54176	0.749676	0.456726	0.882488	-5.6983
YMR259C_5UTR_0	-0.115423	-0.607465	-0.730413	0.468317	0.892295	-5.37896
YBR133C_5UTR_0	-0.0828652	-0.537023	-0.72599	0.471001	0.892295	-5.70777
YBR054W_5UTR_0	0.0662547	0.437691	0.717873	0.475951	0.892295	-5.59277
YPL038W_5UTR_0	-0.0742035	-0.265027	-0.713294	0.478756	0.892295	-5.57478
YJL059W_5UTR_0	-0.102342	-0.929296	-0.706818	0.48274	0.892295	-5.73803
YIL061C_5UTR_0	-0.0326307	-0.1666	-0.705606	0.483487	0.892295	-5.98849
YMR208W_5UTR_0	-0.129626	0.063387	-0.704276	0.484308	0.892295	-5.2414
YOR078W_5UTR_0	0.0795734	0.617168	0.700099	0.486892	0.892295	-5.60183
YHL036W_5UTR_0	0.0944587	0.452811	0.699651	0.487169	0.892295	-5.44146
YOR094W_5UTR_0	0.0545956	-0.661642	0.691539	0.49221	0.892295	-5.97256
YML081W_5UTR_0	0.106541	-0.382335	0.682018	0.498163	0.892295	-5.39675
YBR120C_5UTR_0	0.0559517	-0.356132	0.67939	0.499813	0.892295	-6.0779
YJR007W_5UTR_0	0.0691384	1.34416	0.678619	0.500298	0.892295	-5.45346
YBR079C_5UTR_0	0.180889	1.7892	0.677073	0.50127	0.892295	-4.77331
YHL020C_5UTR_0	-0.0981923	1.36158	-0.661905	0.510866	0.892295	-5.25626
YLR275W_5UTR_0	-0.0444796	-0.510769	-0.656292	0.514442	0.892295	-5.98546
YHR154W_5UTR_0	-0.0923326	-0.971598	-0.655847	0.514727	0.892295	-5.4581
YHR209W_5UTR_0	0.0739667	0.82645	0.651838	0.51729	0.892295	-5.50506
YMR008C_5UTR_0	0.128189	-0.381523	0.648891	0.519178	0.892295	-5.13971
YDR180W_5UTR_0	-0.0697347	-0.322415	-0.644357	0.522091	0.892295	-5.63886
YJL057C_5UTR_0	-0.101332	-1.02321	-0.644278	0.522141	0.892295	-5.4232
YOR221C_5UTR_0	0.0591688	0.03837	0.64083	0.524362	0.892295	-5.63191
YIL044C_5UTR_0	-0.102338	0.118886	-0.639128	0.52546	0.892295	-5.1374
YDL192W_5UTR_0	-0.104067	0.70944	-0.635644	0.527712	0.892295	-5.19158
YHR017W_5UTR_0	-0.0751266	-0.304521	-0.634981	0.528141	0.892295	-5.52261
YBR177C_5UTR_0	0.157849	0.532833	0.632324	0.529862	0.892295	-5.06502
YGR189C_5UTR_0	-0.108763	0.440804	-0.628651	0.532246	0.892295	-5.4262
YBL003C_5UTR_0	-0.0966308	0.137863	-0.617605	0.53945	0.898393	-5.3724
YIL078W_5UTR_0	-0.0511857	1.02177	-0.615028	0.541137	0.898393	-5.64154
YPL054W_5UTR_0	0.238193	-0.125519	0.605821	0.547189	0.903488	-4.82107
YOR150W_5UTR_0	0.0763873	0.450118	0.594295	0.554814	0.903488	-5.34089
YGR085C_5UTR_0	-0.0390103	-0.151139	-0.586152	0.560233	0.903488	-6.04416
YNL030W_5UTR_0	-0.0732131	0.984312	-0.57942	0.564732	0.903488	-5.41492
YKL144C_5UTR_0	-0.0555159	0.0194258	-0.579415	0.564736	0.903488	-5.79737
YIL023C_5UTR_0	-0.151896	-0.205706	-0.57643	0.566736	0.903488	-4.93297
YEL056W_5UTR_0	0.0666613	0.346377	0.57613	0.566937	0.903488	-5.67178
YKL130C_5UTR_0	-0.103878	-0.0247678	-0.572322	0.569495	0.903488	-5.08907
YOR020W-A_5UTR_0	0.0552301	-1.30675	0.571059	0.570345	0.903488	-6.00364
YJL062W-A_5UTR_0	-0.108842	-0.28581	-0.567537	0.572718	0.903488	-5.10148
YBR155W_5UTR_0	0.0767937	-0.237977	0.565728	0.573938	0.903488	-5.39886
YJL208C_5UTR_0	0.0753005	0.307114	0.562688	0.575992	0.903488	-5.3568
YJR001W_5UTR_0	-0.151983	-0.415571	-0.558778	0.578639	0.903488	-4.99045
YDR086C_5UTR_0	0.0424976	0.242071	0.552036	0.583217	0.903488	-5.69231
YMR066W_5UTR_0	0.0702922	-1.20708	0.551131	0.583833	0.903488	-6.08726
YJR054W_5UTR_0	0.0468964	0.510127	0.540081	0.591377	0.904686	-5.70802
YFL025C_5UTR_0	0.180636	0.812574	0.538706	0.592319	0.904686	-4.89681
YIL014W_5UTR_0	-0.0444041	-0.712833	-0.538379	0.592543	0.904686	-5.84098
YFR034C_5UTR_0	-0.0551381	0.0348524	-0.525194	0.601613	0.911173	-5.76058
YML020W_5UTR_0	-0.0803525	-0.888734	-0.514476	0.609033	0.911173	-5.54863
YDL168W_5UTR_0	-0.0505965	0.421187	-0.514376	0.609103	0.911173	-5.84783
YLR307W_5UTR_0	-0.0959813	-1.13694	-0.513874	0.609451	0.911173	-5.89185
YHR022C-A_5UTR_0	-0.0509137	-1.80808	-0.512921	0.610113	0.911173	-6.03809
YBR163W_5UTR_0	-0.0348904	-0.830554	-0.505525	0.615261	0.912301	-6.29479
YIL046W_5UTR_0	-0.0850498	-0.549781	-0.504175	0.616204	0.912301	-5.62734
YJL027C_5UTR_0	0.0493297	-0.213902	0.496152	0.621815	0.912789	-5.83764
YCL026C-B_5UTR_0	-0.0595747	-0.17167	-0.496072	0.621871	0.912789	-5.68016
YOR047C_5UTR_0	-0.0541203	1.11591	-0.489374	0.626573	0.913698	-5.5897
YIL009C-A_5UTR_0	-0.0453319	-0.445629	-0.485993	0.628952	0.913698	-5.84629
YNL135C_5UTR_0	-0.0622147	-0.130913	-0.481999	0.631768	0.913698	-5.6682
YDR516C_5UTR_0	-0.0383588	0.253433	-0.477721	0.63479	0.913698	-5.90194
YNL246W_5UTR_0	0.0428959	0.531061	0.472281	0.638643	0.913698	-5.72364
YKL117W_5UTR_0	-0.02664	0.836791	-0.46614	0.643003	0.913698	-6.09899
YBR092C_5UTR_0	0.049158	1.67599	0.465614	0.643377	0.913698	-5.50413
YKR037C_5UTR_0	0.128719	-1.72174	0.464234	0.644359	0.913698	-5.38472
YDR357C_5UTR_0	0.0574848	-0.945554	0.46118	0.646535	0.913698	-5.67335
YOR145C_5UTR_0	0.0967656	1.14253	0.446854	0.65678	0.921255	-5.09803
YDL165W_5UTR_0	-0.0751149	-0.146896	-0.440763	0.661157	0.921255	-5.34038
YBL007C_5UTR_0	-0.0218141	0.378326	-0.436032	0.664564	0.921255	-6.41019
YOR346W_5UTR_0	-0.0260047	0.788398	-0.434966	0.665333	0.921255	-6.19979
YBR043C_5UTR_0	-0.0364606	-0.247388	-0.43494	0.665351	0.921255	-5.91848
YDR259C_5UTR_0	0.0730622	-0.961648	0.423814	0.673397	0.923283	-5.64567
YBR198C_5UTR_0	-0.0765167	0.223017	-0.422925	0.674041	0.923283	-5.30676
YBL051C_5UTR_0	0.0154186	0.622784	0.418293	0.677403	0.923283	-6.44265
YDL092W_5UTR_0	-0.0299199	0.432249	-0.418003	0.677614	0.923283	-6.03704
YLR388W_5UTR_0	0.0330176	-0.857417	0.408892	0.684247	0.927949	-6.20441
YBR160W_5UTR_0	0.0647129	1.30602	0.405853	0.686465	0.927949	-5.12134
YLR368W_5UTR_0	-0.132769	-0.564879	-0.399419	0.691171	0.929842	-5.12215
YBR067C_5UTR_0	0.0715719	-0.72658	0.384798	0.701909	0.929842	-5.48998
YMR214W_5UTR_0	0.0926464	-0.609109	0.382457	0.703634	0.929842	-5.10809
YML085C_5UTR_0	0.0349389	0.00353511	0.374094	0.709809	0.929842	-5.7415
YDR212W_5UTR_0	0.0296373	0.937325	0.372709	0.710834	0.929842	-5.83784
YKL208W_5UTR_0	0.09298	0.727178	0.369162	0.713461	0.929842	-5.07187
YDR442W_5UTR_0	0.0753978	-1.6971	0.366139	0.715702	0.929842	-6.04038
YPL011C_5UTR_0	0.247131	0.527844	0.365281	0.716339	0.929842	-4.83317
YGL077C_5UTR_0	-0.0246465	0.973614	-0.35999	0.720269	0.929842	-5.99215
YPL236C_5UTR_0	-0.0435206	-0.593917	-0.359412	0.720698	0.929842	-5.98334
YLR098C_5UTR_0	0.0499122	-0.623162	0.357511	0.722113	0.929842	-5.70886
YNL301C_5UTR_0	0.0567928	1.96166	0.357252	0.722306	0.929842	-5.21742
YAR007C_5UTR_0	-0.0217608	-0.248325	-0.352895	0.72555	0.929842	-6.3079
YLL007C_5UTR_0	0.0489888	-0.544848	0.35171	0.726434	0.929842	-5.67304
YOR099W_5UTR_0	0.0557782	-0.592104	0.343564	0.732517	0.929842	-5.51853
YLR170C_5UTR_0	0.0334977	-0.198883	0.339762	0.735363	0.929842	-5.87628
YBR143C_5UTR_0	0.0488866	1.36595	0.337043	0.7374	0.929842	-5.25172
YJL038C_5UTR_0	0.0704477	0.148421	0.331991	0.74119	0.929842	-5.27943
YJL193W_5UTR_0	0.020769	0.267637	0.327344	0.744682	0.929842	-6.3124
YGR188C_5UTR_0	-0.0871931	-0.924827	-0.325484	0.746082	0.929842	-5.26567
YLR165C_5UTR_0	0.0528635	-0.868529	0.325418	0.746131	0.929842	-5.52389
YLR172C_5UTR_0	-0.0600496	-0.519423	-0.32336	0.74768	0.929842	-5.42719
YOR350C_5UTR_0	-0.04533	-0.986401	-0.310412	0.757451	0.93121	-5.73966
YJL058C_5UTR_0	-0.0256276	-0.897074	-0.306369	0.76051	0.93121	-6.08928
YIL062C_5UTR_0	0.0426751	0.676149	0.30376	0.762486	0.93121	-5.58211
YHR039C_5UTR_0	-0.228226	0.492851	-0.301905	0.763892	0.93121	-4.87982
YOR162C_5UTR_0	0.0239088	-1.50919	0.298585	0.766411	0.93121	-6.24636
YBR146W_5UTR_0	0.0284874	0.293713	0.286681	0.775461	0.93121	-5.7779
YLR059C_5UTR_0	0.0733956	0.426424	0.286265	0.775778	0.93121	-5.03364
YDR541C_5UTR_0	0.0157343	-0.660473	0.285435	0.776411	0.93121	-6.21266
YPL232W_5UTR_0	0.0233414	0.58917	0.285134	0.77664	0.93121	-6.0873
YAL035W_5UTR_0	0.0679196	1.52148	0.282935	0.778316	0.93121	-5.0381
YJL054W_5UTR_0	-0.230632	-0.451742	-0.282391	0.778731	0.93121	-4.86019
YLR417W_5UTR_0	-0.025074	-0.277934	-0.278656	0.78158	0.931361	-5.94026
YOR085W_5UTR_0	0.0910705	0.371362	0.2738	0.78529	0.932532	-4.8769
YLR180W_5UTR_0	-0.0181649	0.691066	-0.26762	0.790018	0.933948	-6.07944
YER170W_5UTR_0	-0.0171574	-0.338615	-0.265106	0.791944	0.933948	-6.21104
YKR068C_5UTR_0	-0.0300267	-0.642139	-0.259249	0.796436	0.934172	-5.89659
YJR097W_5UTR_0	-0.112893	-0.312353	-0.257736	0.797597	0.934172	-4.98155
YBR052C_5UTR_0	0.049598	0.138981	0.251877	0.802099	0.936103	-5.43052
YJR018W_5UTR_0	-0.0170412	-0.174977	-0.24847	0.80472	0.936103	-6.54641
YER168C_5UTR_0	0.0385801	-1.3804	0.238707	0.812243	0.938662	-5.82553
YOR126C_5UTR_0	-0.0371794	-0.578725	-0.231923	0.817481	0.938662	-5.53101
YML105C_5UTR_0	0.0239812	-0.236388	0.231206	0.818035	0.938662	-5.89328
YDL216C_5UTR_0	-0.0190502	-0.643595	-0.228755	0.81993	0.938662	-6.10658
YDL107W_5UTR_0	-0.0577675	-1.22528	-0.227833	0.820643	0.938662	-5.56899
YLL006W_5UTR_0	0.0259193	-0.545543	0.222064	0.825108	0.940623	-5.74476
YLR315W_5UTR_0	0.0187843	-0.778375	0.20901	0.835232	0.943234	-6.06456
YOL140W_5UTR_0	-0.0175334	1.44872	-0.206845	0.836914	0.943234	-6.06618
YOL135C_5UTR_0	-0.0103743	-0.0429784	-0.203738	0.839329	0.943234	-6.26049
YHR032W-A_5UTR_0	0.0322982	-1.2635	0.19975	0.842432	0.943234	-5.60056
YDR298C_5UTR_0	-0.0221709	0.379378	-0.197271	0.844361	0.943234	-5.89509
YLR350W_5UTR_0	-0.0479411	-0.525514	-0.191261	0.849043	0.943234	-5.28169
YLR044C_5UTR_0	-0.0313073	2.17993	-0.188213	0.85142	0.943234	-5.18986
YFL048C_5UTR_0	-0.031613	0.0358744	-0.181931	0.856323	0.943234	-5.35664
YLR026C_5UTR_0	-0.0236986	-0.818911	-0.176725	0.86039	0.943234	-5.68583
YKL019W_5UTR_0	-0.0268383	-0.707784	-0.172326	0.86383	0.943234	-5.62807
YOL113W_5UTR_0	0.0220768	-0.784096	0.169251	0.866236	0.943234	-5.82545
YMR091C_5UTR_0	0.0209665	0.377433	0.168988	0.866442	0.943234	-5.66779
YGL108C_5UTR_0	-0.0188943	0.221397	-0.165836	0.868909	0.943234	-5.57901
YGR200C_5UTR_0	-0.0274437	-0.132854	-0.165546	0.869137	0.943234	-5.52443
YPL239W_5UTR_0	-0.0284238	-0.176158	-0.162093	0.871842	0.943234	-5.6445
YDR035W_5UTR_0	0.0217198	0.747169	0.158151	0.874932	0.943234	-5.54534
YMR116C_5UTR_0	0.0163119	0.732207	0.15712	0.87574	0.943234	-5.67521
YHL026C_5UTR_0	-0.0211135	-0.970768	-0.151076	0.880483	0.943234	-5.85348
YOL090W_5UTR_0	0.0307122	0.287355	0.14989	0.881414	0.943234	-5.46167
YDL155W_5UTR_0	-0.0124759	0.624924	-0.148432	0.882559	0.943234	-5.85956
YER022W_5UTR_0	0.00646598	0.376664	0.138737	0.890178	0.948413	-6.37764
YNL232W_5UTR_0	-0.0123446	-0.334713	-0.132025	0.895459	0.951077	-5.88433
YBL055C_5UTR_0	0.0277282	-1.59147	0.120814	0.90429	0.957484	-5.64358
YOL068C_5UTR_0	0.0221497	-0.446142	0.110691	0.912275	0.958362	-5.55724
YJR044C_5UTR_0	-0.0200899	-0.317081	-0.10721	0.915023	0.958362	-5.4897
YNL288W_5UTR_0	-0.0116537	-0.314457	-0.10458	0.917099	0.958362	-5.83051
YKR025W_5UTR_0	0.023206	-0.495482	0.1041	0.917479	0.958362	-5.30496
YJL164C_5UTR_0	-0.0162667	-0.569796	-0.102008	0.919131	0.958362	-5.62946
YOR265W_5UTR_0	-0.00577152	-0.280864	-0.0710651	0.94361	0.979643	-6.04402
YNL109W_5UTR_0	0.00958105	-0.813579	0.0689704	0.94527	0.979643	-5.77649
YER130C_5UTR_0	0.00714552	-0.146741	0.0593718	0.952877	0.982245	-5.60978
YOR058C_5UTR_0	-0.0119274	-0.484644	-0.0585542	0.953525	0.982245	-5.48753
YML080W_5UTR_0	0.0121322	-1.22932	0.0497814	0.960482	0.986441	-5.39228
YOR307C_5UTR_0	-0.00590035	0.672503	-0.0418169	0.9668	0.989957	-5.53681
YOR266W_5UTR_0	-0.00811025	-0.960212	-0.0349778	0.972227	0.992543	-5.2554
YBR044C_5UTR_0	0.00425027	0.0809027	0.0278219	0.977907	0.99386	-5.52604
YLR276C_5UTR_0	-0.00287961	0.692823	-0.0232277	0.981555	0.99386	-5.79246
YBR135W_5UTR_0	-0.00249356	-0.318399	-0.0199868	0.984128	0.99386	-5.62657
YER105C_5UTR_0	0.00618008	0.40947	0.0187101	0.985142	0.99386	-4.93474
YPR080W_5UTR_0	-0.00397447	1.75329	-0.00856476	0.993198	0.996528	-4.86482
YNL090W_5UTR_0	0.00147128	-0.393723	0.00794794	0.993688	0.996528	-5.31433
YDL013W_5UTR_0	0.00116221	0.329308	0.00437227	0.996528	0.996528	-5.09695
