## Supplementary material for "Massively parallel identification of causal variants underlying gene expression differences in a yeast cross": Table S10

### Sheet: logisticRegressionModel
model	AUC	meanTrainingKappa
alleleSequenceDescriptors_significant	0.572684	-0.000354616
geneLevelDescriptors_all	0.530076	-0.000232668
alleleSequenceDescriptors_all	0.605192	0.00170382
metaTFVars_agnostic	0.619183	-0.00118376
metaTFVars_all	0.580952	0.00215342
metaTFVars_minus	0.566138	0.00125595
metaTFVars_plus	0.603995	-0.000350636
metaTFVars_plusAndMinus	0.597337	0.00106683
NonTFVars	0.639683	0.00249065
NonTFVars_metaTFVars_agnostic	0.709786	-0.000423018
NonTFVars_metaTFVars_all	0.675894	0.00458901
NonTFVars_metaTFVars_minus	0.689286	0.0024687
NonTFVars_metaTFVars_plus	0.711432	0.00315018
NonTFVars_metaTFVars_plusAndMinus	0.69385	7.98652e-05
NonTFVars_metaTFVars_significant_agnostic	0.67148	-0.00189188
NonTFVars_metaTFVars_significant_all	0.643199	-0.00122338
NonTFVars_metaTFVars_significant_minus	0.650082	-0.000404256
NonTFVars_metaTFVars_significant_plus	0.67552	-0.000613961
NonTFVars_metaTFVars_significant_plusAndMinus	0.6634	-0.00164148
NonTFVars_significant	0.627076	-0.000473533
NonTFVars_TFVars_agnostic	0.559068	0.0534124
NonTFVars_TFVars_all	0.539279	0.0297874
NonTFVars_TFVars_minus	0.53146	0.0201502
NonTFVars_TFVars_plus	0.461208	0.0413104
NonTFVars_TFVars_plusAndMinus	0.564455	0.0268795
NonTFVars_TFVars_significant_agnostic	0.711582	0.0392186
NonTFVars_TFVars_significant_all	0.528543	0.0299743
NonTFVars_TFVars_significant_minus	0.619033	0.0332612
NonTFVars_TFVars_significant_plus	0.633623	0.0574603
NonTFVars_TFVars_significant_plusAndMinus	0.585441	0.0600164
TFDeltaSignificantBindingSites_agnostic	0.598608	0.0277353
TFDeltaSignificantBindingSites_all	0.542646	0.0589946
TFDeltaSignificantBindingSites_minus	0.542683	0.0107104
TFDeltaSignificantBindingSites_plus	0.516198	0.0430696
TFDeltaSignificantBindingSites_plusAndMinus	0.564679	0.0612876
TFDeltaSignificantBindingSites_significant_agnostic	0.60624	0.0111876
TFDeltaSignificantBindingSites_significant_all	0.612786	0.0316687
TFDeltaSignificantBindingSites_significant_minus	0.565465	0.0131882
TFDeltaSignificantBindingSites_significant_plus	0.555327	0.0236918
TFDeltaSignificantBindingSites_significant_plusAndMinus	0.591202	0.0420536
TFDifferenceOfMaxAboveCutOff_agnostic	0.582523	0.0543368
TFDifferenceOfMaxAboveCutOff_all	0.542496	0.0643161
TFDifferenceOfMaxAboveCutOff_minus	0.531423	0.0101972
TFDifferenceOfMaxAboveCutOff_plus	0.521023	0.0479616
TFDifferenceOfMaxAboveCutOff_plusAndMinus	0.54186	0.0684058
TFDifferenceOfMaxAboveCutOff_significant_agnostic	0.596551	0.02045
TFDifferenceOfMaxAboveCutOff_significant_all	0.607362	0.025726
TFDifferenceOfMaxAboveCutOff_significant_minus	0.558357	0.0126786
TFDifferenceOfMaxAboveCutOff_significant_plus	0.564529	0.0244411
TFDifferenceOfMaxAboveCutOff_significant_plusAndMinus	0.598908	0.0305177
TFDifferenceOfMaxBelowCutOff_agnostic	0.531049	0.00102411
TFDifferenceOfMaxBelowCutOff_all	0.531722	0.0158436
TFDifferenceOfMaxBelowCutOff_minus	0.504639	-0.00160757
TFDifferenceOfMaxBelowCutOff_plus	0.552297	0.00365815
TFDifferenceOfMaxBelowCutOff_plusAndMinus	0.541374	-0.00204946
TFDifferenceOfMaxBelowCutOff_significant_agnostic	0.571225	-0.000710424
TFDifferenceOfMaxBelowCutOff_significant_all	0.521846	-0.00192191
TFDifferenceOfMaxBelowCutOff_significant_minus	0.482643	-0.000118086
TFDifferenceOfMaxBelowCutOff_significant_plus	0.54908	0.00393729
TFDifferenceOfMaxBelowCutOff_significant_plusAndMinus	0.552372	0.00296893
TFDifferenceOfMeansAboveCutOff_agnostic	0.581999	0.0450873
TFDifferenceOfMeansAboveCutOff_all	0.553157	0.0408029
TFDifferenceOfMeansAboveCutOff_minus	0.531049	0.00325812
TFDifferenceOfMeansAboveCutOff_plus	0.520874	0.0403801
TFDifferenceOfMeansAboveCutOff_plusAndMinus	0.542907	0.074332
TFDifferenceOfMeansAboveCutOff_significant_agnostic	0.595878	0.0214245
TFDifferenceOfMeansAboveCutOff_significant_all	0.60422	0.0314427
TFDifferenceOfMeansAboveCutOff_significant_minus	0.558357	0.0124899
TFDifferenceOfMeansAboveCutOff_significant_plus	0.564529	0.0223503
TFDifferenceOfMeansAboveCutOff_significant_plusAndMinus	0.598833	0.036116
TFDifferenceOfMeansBelowCutOff_agnostic	0.488927	0.0136874
TFDifferenceOfMeansBelowCutOff_all	0.507145	0.0250377
TFDifferenceOfMeansBelowCutOff_minus	0.517694	0.0142154
TFDifferenceOfMeansBelowCutOff_plus	0.512457	0.015803
TFDifferenceOfMeansBelowCutOff_plusAndMinus	0.511746	0.0236873
TFDifferenceOfMeansBelowCutOff_significant_agnostic	0.556038	0.00378882
TFDifferenceOfMeansBelowCutOff_significant_all	0.53247	0.0224326
TFDifferenceOfMeansBelowCutOff_significant_minus	0.497232	0.0122374
TFDifferenceOfMeansBelowCutOff_significant_plus	0.511821	0.00448171
TFDifferenceOfMeansBelowCutOff_significant_plusAndMinus	0.540738	0.019652
TFVars_agnostic	0.577248	0.0396588
TFVars_all	0.565764	0.0191485
TFVars_minus	0.47056	0.0264712
TFVars_plus	0.475011	0.0439102
TFVars_plusAndMinus	0.573208	0.0289598
TFVars_significant_agnostic	0.657414	0.0291547
TFVars_significant_all	0.564081	0.020319
TFVars_significant_minus	0.562921	0.0269323
TFVars_significant_plus	0.572497	0.0553655
TFVars_significant_plusAndMinus	0.551175	0.0437802
TFVarsAboveCutOff_agnostic	0.616377	0.0889806
TFVarsAboveCutOff_all	0.565352	0.0393691
TFVarsAboveCutOff_minus	0.531199	0.00656536
TFVarsAboveCutOff_plus	0.549267	0.0966373
TFVarsAboveCutOff_plusAndMinus	0.536361	0.0708215
TFVarsAboveCutOff_significant_agnostic	0.608746	0.0300531
TFVarsAboveCutOff_significant_all	0.607624	0.0607006
TFVarsAboveCutOff_significant_minus	0.585628	0.0111201
TFVarsAboveCutOff_significant_plus	0.581924	0.0553285
TFVarsAboveCutOff_significant_plusAndMinus	0.627226	0.0674791
TFVarsBelowCutOff_agnostic	0.574742	0.0216194
TFVarsBelowCutOff_all	0.503928	0.0177428
TFVarsBelowCutOff_minus	0.489077	0.0356447
TFVarsBelowCutOff_plus	0.511447	0.0266587
TFVarsBelowCutOff_plusAndMinus	0.472093	0.0150742
TFVarsBelowCutOff_significant_agnostic	0.599057	0.00843527
TFVarsBelowCutOff_significant_all	0.561649	0.0120779
TFVarsBelowCutOff_significant_minus	0.505611	0.0194206
TFVarsBelowCutOff_significant_plus	0.472093	0.0163428
TFVarsBelowCutOff_significant_plusAndMinus	0.498878	0.0244928
variantConservation_all	0.45496	0
variantConservation_significant	0.559666	0

### Sheet: linearRegressionModels
model	rho_lmUnregularized	p_lmUnregularized	meanTrainingRMSE_lmUnregularized	rho_lmRegularized	p_lmRegularized	bestLambda_lmRegularized	bestAlpha_lmRegularized	meanTrainingRMSE_lmRegularized	r2_lmFit	p_lmFit
alleleSequenceDescriptors_significant	0.0892196	0.0891802	0.18791	0.071516	0.173359	0.00358705	1	0.188195	0.00201291	0.037172
geneLevelDescriptors_all	-0.0047996	0.927289	0.188773	0.0162756	0.756963	0.00186083	1	0.189311	-0.000363817	0.587698
alleleSequenceDescriptors_all	0.120043	0.0219814	0.188383	0.122295	0.0195968	0.00358705	0.775	0.188503	0.00372136	0.013801
metaTFVars_agnostic	0.0158452	0.763197	0.187797	0.0156622	0.765851	0.0115732	0.325	0.186827	0.0221586	9.25189e-16
metaTFVars_all	-0.0320967	0.541411	0.188772	0.0106559	0.839441	0.0115732	0.55	0.187806	0.035198	1.67188e-20
metaTFVars_minus	-0.0131054	0.803124	0.18688	0.00628705	0.904849	0.0101161	0.55	0.187682	0.0144949	4.2632e-10
metaTFVars_plus	0.00927939	0.859886	0.187401	0.00575788	0.912783	0.0024808	1	0.187623	0.0209144	7.9697e-15
metaTFVars_plusAndMinus	-0.0247588	0.637619	0.187585	0.00519008	0.921355	0.0115148	0.325	0.186843	0.0266167	1.63375e-16
NonTFVars	0.118523	0.0237797	0.188147	0.117735	0.0247319	0.005919	0.55	0.187747	0.00951117	7.4072e-05
NonTFVars_metaTFVars_agnostic	0.125883	0.0163107	0.186453	0.0965906	0.0656697	0.0115732	0.325	0.186553	0.0294554	1.06991e-15
NonTFVars_metaTFVars_all	0.0620498	0.237519	0.188612	0.0904217	0.0849367	0.0115732	0.325	0.187293	0.0421809	4.89307e-21
NonTFVars_metaTFVars_minus	0.113478	0.0304676	0.187936	0.0935991	0.0745099	0.0101161	0.325	0.187318	0.0228537	1.51984e-11
NonTFVars_metaTFVars_plus	0.116333	0.026508	0.18778	0.0903522	0.085177	0.0115148	0.325	0.186572	0.0287835	2.90634e-15
NonTFVars_metaTFVars_plusAndMinus	0.0936827	0.0742503	0.187479	0.0902211	0.0856324	0.0115148	0.325	0.186855	0.0350006	7.82362e-18
NonTFVars_metaTFVars_significant_agnostic	0.115553	0.0274951	0.18646	0.0891104	0.089574	0.00249337	1	0.186533	0.0275077	2.15516e-17
NonTFVars_metaTFVars_significant_all	0.0451334	0.390403	0.18836	0.069994	0.182628	0.0115732	0.325	0.186625	0.0401985	2.62493e-22
NonTFVars_metaTFVars_significant_minus	0.0957747	0.0679906	0.187394	0.0734192	0.162096	0.00217945	1	0.187396	0.0209068	9.4255e-13
NonTFVars_metaTFVars_significant_plus	0.10768	0.0400838	0.187365	0.0769338	0.142886	0.0024808	1	0.18717	0.0266963	8.20803e-17
NonTFVars_metaTFVars_significant_plusAndMinus	0.0898651	0.0868789	0.186842	0.0720144	0.170296	0.0024808	1	0.186181	0.032508	7.48384e-19
NonTFVars_significant	0.107078	0.0411753	0.1885	0.0938846	0.0736153	0.005919	0.55	0.187708	0.00770836	1.48515e-05
NonTFVars_TFVars_agnostic	0.0634073	0.227396	0.742473	0.0576659	0.272359	0.0219048	0.325	0.183612	0.253929	3.32335e-77
NonTFVars_TFVars_all	0.0470078	0.371009	46.0643	-0.00975438	0.852864	0.0219048	0.775	0.189095	0.329317	2.76662e-50
NonTFVars_TFVars_minus	0.0729485	0.16481	0.519125	0.0922824	0.0786908	0.0141594	1	0.190621	0.212427	1.34644e-59
NonTFVars_TFVars_plus	-0.000400596	0.993922	0.972242	-0.0651753	0.214788	0.0168139	1	0.18899	0.213608	4.83223e-60
NonTFVars_TFVars_plusAndMinus	0.011102	0.832738	3.53714	-0.0559527	0.287024	0.0168139	1	0.189227	0.298186	4.42448e-60
NonTFVars_TFVars_significant_agnostic	0.108627	0.0383137	0.195635	0.105213	0.0448558	0.0219048	0.1	0.183566	0.186818	4.35536e-127
NonTFVars_TFVars_significant_all	0.0666671	0.204351	0.461821	-0.00975438	0.852864	0.0219048	0.775	0.186759	0.264818	4.18155e-159
NonTFVars_TFVars_significant_minus	0.146465	0.00514792	0.23303	0.0922824	0.0786908	0.0141594	1	0.190079	0.186548	3.69865e-126
NonTFVars_TFVars_significant_plus	0.023975	0.648307	0.20736	-0.0651753	0.214788	0.0168139	1	0.189685	0.148122	1.37433e-90
NonTFVars_TFVars_significant_plusAndMinus	0.088032	0.093529	0.289542	-0.0559527	0.287024	0.0168139	1	0.190298	0.237271	1.61354e-148
TFDeltaSignificantBindingSites_agnostic	0.00980634	0.852089	0.190744	0.0110463	0.833642	0.0219048	0.55	0.184135	0.12724	5.21989e-61
TFDeltaSignificantBindingSites_all	0.0169549	0.747157	0.214776	-0.00975438	0.852864	0.0219048	0.775	0.186925	0.143361	2.28943e-54
TFDeltaSignificantBindingSites_minus	-0.00386961	0.94135	0.20409	0.0108541	0.836496	0.0141594	1	0.190115	0.0902892	1.84222e-38
TFDeltaSignificantBindingSites_plus	-0.00300969	0.954367	0.200315	-0.0127328	0.808702	0.0168139	1	0.188916	0.0909225	7.56982e-39
TFDeltaSignificantBindingSites_plusAndMinus	0.0210598	0.688819	0.215993	-0.0153599	0.770242	0.0168139	1	0.189234	0.143543	7.02133e-55
TFDeltaSignificantBindingSites_significant_agnostic	0.00777533	0.882472	0.185058	0.0210949	0.688328	0.0219048	0.1	0.183814	0.119575	5.93473e-90
TFDeltaSignificantBindingSites_significant_all	-0.00031832	0.995171	0.198765	-0.00975438	0.852864	0.0219048	0.775	0.187205	0.147393	4.65074e-102
TFDeltaSignificantBindingSites_significant_minus	0.0113297	0.829439	0.195976	0.0108541	0.836496	0.0141594	1	0.189776	0.0817434	6.74349e-59
TFDeltaSignificantBindingSites_significant_plus	-0.0660525	0.208667	0.191103	-0.0127328	0.808702	0.0168139	1	0.188419	0.0896105	2.06897e-65
TFDeltaSignificantBindingSites_significant_plusAndMinus	-0.000571382	0.991332	0.1976	-0.0153599	0.770242	0.0168139	1	0.189539	0.142996	5.008e-103
TFDifferenceOfMaxAboveCutOff_agnostic	0.0375477	0.475133	0.191238	-0.0110544	0.833522	0.0219048	0.55	0.18303	0.122963	1.20013e-57
TFDifferenceOfMaxAboveCutOff_all	0.0242685	0.644447	0.300649			0.0219048	0.775	0.187171	0.164272	8.65755e-63
TFDifferenceOfMaxAboveCutOff_minus	0.0157116	0.765134	0.232463	-0.00898373	0.864371	0.0141594	1	0.18999	0.0914542	1.08103e-38
TFDifferenceOfMaxAboveCutOff_plus	0.0152341	0.772073	0.204727	-0.0788218	0.133359	0.0168139	1	0.189603	0.0915128	7.57518e-39
TFDifferenceOfMaxAboveCutOff_plusAndMinus	0.027489	0.601147	0.269665	-0.0574085	0.274649	0.0168139	1	0.189781	0.15058	3.08953e-58
TFDifferenceOfMaxAboveCutOff_significant_agnostic	-0.0340435	0.517333	0.184543	-0.0065793	0.900449	0.0219048	0.1	0.183316	0.112721	1.60302e-84
TFDifferenceOfMaxAboveCutOff_significant_all	-0.00734223	0.888975	0.258589			0.0219048	0.775	0.187037	0.160426	9.98093e-111
TFDifferenceOfMaxAboveCutOff_significant_minus	-0.0343054	0.514113	0.196418	-0.00898373	0.864371	0.0141594	1	0.189645	0.0825239	4.16908e-59
TFDifferenceOfMaxAboveCutOff_significant_plus	-0.0454532	0.387228	0.192017	-0.0788218	0.133359	0.0168139	1	0.188729	0.0931166	1.96687e-67
TFDifferenceOfMaxAboveCutOff_significant_plusAndMinus	0.019159	0.715628	0.23949	-0.0574085	0.274649	0.0168139	1	0.189402	0.150935	2.699e-108
TFDifferenceOfMaxBelowCutOff_agnostic	0.0216886	0.680033	0.195649	0.0338396	0.519846	0.00466076	1	0.188782	0.00720342	0.0997962
TFDifferenceOfMaxBelowCutOff_all	0.062215	0.23627	0.212979	0.0344594	0.512046	0.00466076	1	0.189207	0.0185417	0.0361604
TFDifferenceOfMaxBelowCutOff_minus	0.0547303	0.297549	0.195443	0.0377854	0.47216	0.00454081	1	0.187563	0.00847918	0.0674463
TFDifferenceOfMaxBelowCutOff_plus	-0.0324913	0.536449	0.195857	-0.0273988	0.60218	0.00416292	1	0.189409	-0.00218497	0.643733
TFDifferenceOfMaxBelowCutOff_plusAndMinus	0.0277041	0.598139	0.203836	0.0156927	0.765301	0.00454081	1	0.189829	0.00960892	0.117424
TFDifferenceOfMaxBelowCutOff_significant_agnostic	0.0640127	0.223097	0.187932	0.0570503	0.27766	0.00466076	0.325	0.188311	0.0088786	2.15374e-05
TFDifferenceOfMaxBelowCutOff_significant_all	0.0157277	0.764792	0.189446	0.0253654	0.629399	0.00466076	1	0.188368	0.0064131	0.00869539
TFDifferenceOfMaxBelowCutOff_significant_minus	0.104459	0.0464201	0.187726	0.0965247	0.0658361	0.00454081	0.325	0.189201	0.00737717	7.3505e-05
TFDifferenceOfMaxBelowCutOff_significant_plus	-0.0605043	0.249554	0.188653	-0.0631614	0.229326	0.00416292	0.55	0.188339	0.00406161	0.0107125
TFDifferenceOfMaxBelowCutOff_significant_plusAndMinus	0.00851415	0.871397	0.188527	0.0193592	0.712788	0.00454081	0.55	0.188413	0.00567756	0.00607776
TFDifferenceOfMeansAboveCutOff_agnostic	0.0399757	0.447034	0.192581	-0.0337267	0.521241	0.0219048	0.55	0.184108	0.123289	7.25302e-58
TFDifferenceOfMeansAboveCutOff_all	0.0205252	0.696323	0.476089			0.0219048	0.775	0.187495	0.162953	5.34494e-62
TFDifferenceOfMeansAboveCutOff_minus	0.0143074	0.785589	0.229618	-0.00898373	0.864371	0.0141594	1	0.188764	0.0913693	1.2172e-38
TFDifferenceOfMeansAboveCutOff_plus	0.015654	0.765971	0.204643	-0.0788218	0.133359	0.0168139	1	0.18904	0.0914866	7.85885e-39
TFDifferenceOfMeansAboveCutOff_plusAndMinus	0.0260223	0.620706	0.282284	-0.0574085	0.274649	0.0168139	1	0.189256	0.150455	3.6695e-58
TFDifferenceOfMeansAboveCutOff_significant_agnostic	0.0636319	0.225868	0.183081	-0.00665308	0.899338	0.0219048	0.1	0.182667	0.113494	1.07449e-84
TFDifferenceOfMeansAboveCutOff_significant_all	-0.0073329	0.889115	0.25576			0.0219048	0.775	0.187429	0.159559	1.31314e-109
TFDifferenceOfMeansAboveCutOff_significant_minus	-0.0344482	0.512363	0.195303	-0.00898373	0.864371	0.0141594	1	0.190379	0.0825102	4.27821e-59
TFDifferenceOfMeansAboveCutOff_significant_plus	-0.0454207	0.387567	0.191729	-0.0788218	0.133359	0.0168139	1	0.189003	0.0931393	1.88293e-67
TFDifferenceOfMeansAboveCutOff_significant_plusAndMinus	0.019231	0.714607	0.231631	-0.0574085	0.274649	0.0168139	1	0.189336	0.150882	3.00737e-108
TFDifferenceOfMeansBelowCutOff_agnostic	-0.0295514	0.574124	0.204533	0.0405065	0.441019	0.00566121	1	0.188657	0.100779	5.48401e-39
TFDifferenceOfMeansBelowCutOff_all	-0.0319083	0.543788	0.388518	-0.0137924	0.793129	0.00699572	1	0.188631	0.172719	2.74262e-47
TFDifferenceOfMeansBelowCutOff_minus	-0.0397469	0.449641	0.218379	-0.0562973	0.284061	0.00429981	1	0.187714	0.0690332	3.19882e-22
TFDifferenceOfMeansBelowCutOff_plus	-0.0177999	0.735017	0.213185	-0.0229379	0.662707	0.00699572	1	0.188818	0.0467617	1.60492e-12
TFDifferenceOfMeansBelowCutOff_plusAndMinus	-0.0485548	0.355629	0.264152	-0.0260745	0.620006	0.00699572	1	0.189079	0.10957	1.12746e-29
TFDifferenceOfMeansBelowCutOff_significant_agnostic	0.0106508	0.839517	0.190457	0.0483693	0.357472	0.00566121	1	0.188839	0.00575461	0.000133722
TFDifferenceOfMeansBelowCutOff_significant_all	-0.035743	0.496629	0.197315	-0.0133137	0.800155	0.00699572	1	0.18882	0.0346364	5.12113e-17
TFDifferenceOfMeansBelowCutOff_significant_minus	-0.0221371	0.673793	0.190349	-0.0258724	0.62272	0.00429981	1	0.18878	0.0136797	5.82029e-08
TFDifferenceOfMeansBelowCutOff_significant_plus	-0.0417267	0.427369	0.191581	-0.0146697	0.780296	0.00699572	1	0.188001	0.0152285	3.19114e-08
TFDifferenceOfMeansBelowCutOff_significant_plusAndMinus	-0.0458573	0.383017	0.194685	-0.0209682	0.690103	0.00699572	1	0.187994	0.0242787	1.56715e-11
TFVars_agnostic	0.031983	0.54302	0.758377	0.0718766	0.171196	0.0219048	0.55	0.185046	0.24797	8.26179e-76
TFVars_all	0.054911	0.295955	29.1537	-0.00975438	0.852864	0.0219048	0.775	0.187001	0.321595	7.00349e-49
TFVars_minus	0.0398473	0.448315	0.522727	0.0108541	0.836496	0.0141594	1	0.189968	0.205016	1.68736e-57
TFVars_plus	-0.0335881	0.522779	0.772963	-0.0651753	0.214788	0.0168139	1	0.189385	0.20657	4.00938e-58
TFVars_plusAndMinus	0.000191838	0.99709	3.54445	-0.0559527	0.287024	0.0168139	1	0.190108	0.290724	2.40028e-58
TFVars_significant_agnostic	0.0300646	0.56749	0.245914	0.0095496	0.855918	0.0219048	0.325	0.183608	0.181457	3.54867e-125
TFVars_significant_all	0.0190181	0.717504	0.445108	-0.00975438	0.852864	0.0219048	0.775	0.186814	0.259843	1.07623e-156
TFVars_significant_minus	0.118992	0.0232279	0.235087	0.0108541	0.836496	0.0141594	1	0.189381	0.179987	3.69596e-123
TFVars_significant_plus	-0.0464721	0.37649	0.205535	-0.0651753	0.214788	0.0168139	1	0.189305	0.142931	1.32778e-88
TFVars_significant_plusAndMinus	0.0335246	0.523565	0.264396	-0.0559527	0.287024	0.0168139	1	0.189782	0.232198	3.03736e-146
TFVarsAboveCutOff_agnostic	0.0764847	0.145296	0.492267	0.011186	0.83157	0.0219048	0.55	0.184402	0.220935	1.88123e-100
TFVarsAboveCutOff_all	0.0863747	0.0999015	3.7828	-0.00975438	0.852864	0.0219048	0.775	0.187208	0.294084	4.33096e-116
TFVarsAboveCutOff_minus	0.0381026	0.468627	0.40485	0.0108541	0.836496	0.0141594	1	0.190173	0.193679	1.078e-88
TFVarsAboveCutOff_plus	0.0774515	0.140262	0.422814	-0.0651753	0.214788	0.0168139	1	0.188919	0.191883	3.81096e-87
TFVarsAboveCutOff_plusAndMinus	0.0694068	0.186423	2.69315	-0.0559527	0.287024	0.0168139	1	0.18966	0.273352	9.71699e-109
TFVarsAboveCutOff_significant_agnostic	0.0129061	0.80615	0.197655	0.0395362	0.452049	0.0219048	0.1	0.183689	0.170757	2.20518e-123
TFVarsAboveCutOff_significant_all	0.0487472	0.353725	0.526297	-0.00975438	0.852864	0.0219048	0.775	0.187741	0.255236	1.8153e-176
TFVarsAboveCutOff_significant_minus	0.0562403	0.284551	0.236964	0.0108541	0.836496	0.0141594	1	0.189733	0.174034	6.15875e-129
TFVarsAboveCutOff_significant_plus	-0.00443971	0.932728	0.204841	-0.0651753	0.214788	0.0168139	1	0.189595	0.143848	2.59071e-101
TFVarsAboveCutOff_significant_plusAndMinus	0.0989881	0.059199	0.289157	-0.0559527	0.287024	0.0168139	1	0.189322	0.231991	1.08518e-166
TFVarsBelowCutOff_agnostic	0.0250126	0.634329	0.212769	0.0266864	0.611816	0.00566121	1	0.188755	0.100176	1.28284e-25
TFVarsBelowCutOff_all	0.030075	0.567185	0.419371	0.0228178	0.66422	0.00699572	1	0.188619	0.175406	4.03511e-26
TFVarsBelowCutOff_minus	0.0134747	0.797696	0.224105	0.00721893	0.890776	0.00454081	1	0.189095	0.0757091	1.979e-16
TFVarsBelowCutOff_plus	-0.0515181	0.326839	0.220904	-0.00331972	0.949649	0.00699572	1	0.189002	0.0427452	5.78687e-07
TFVarsBelowCutOff_plusAndMinus	-0.0272171	0.60459	0.283975	0.0226697	0.666267	0.00699572	1	0.188613	0.115956	5.75898e-19
TFVarsBelowCutOff_significant_agnostic	0.0520884	0.321667	0.189956	0.028882	0.582833	0.00566121	1	0.188688	0.0117116	2.28551e-06
TFVarsBelowCutOff_significant_all	0.00852373	0.871193	0.199143	0.00444039	0.932686	0.00699572	1	0.188668	0.0392811	1.26902e-15
TFVarsBelowCutOff_significant_minus	0.0860965	0.100986	0.191754	0.0686808	0.190989	0.00454081	1	0.188465	0.0167487	2.12206e-08
TFVarsBelowCutOff_significant_plus	-0.048017	0.360818	0.191826	-0.00168101	0.974503	0.00699572	1	0.188	0.0178283	3.42338e-08
TFVarsBelowCutOff_significant_plusAndMinus	-0.0147636	0.778825	0.196242	0.00889497	0.865698	0.00699572	1	0.188134	0.0279546	3.00114e-11
variantConservation_all	0.0885761	0.0915208	0.188006	0.08854	0.0916535	0.005919	0.1	0.187968	0.0064311	6.82541e-06
variantConservation_significant	0.0901197	0.0859871	0.187854	0.0902496	0.0855341	0.005919	0.1	0.188005	0.00669623	1.61091e-06
