## Supplementary material for "Massively parallel identification of causal variants underlying gene expression differences in a yeast cross": Table S11

### Sheet: Sheet1
sequenceID	purpose	sequence	i7IndexForDemultiplexing	notes
reporter parts
PS1	priming site used in annotation run	CGGTCTCGGCATTCCTGCTGAACCGCTCTTCCGATCT		in plasmid backbone; used for priming annotation runs
SfiI-A	SfiI cloning site upstream of promoter fragment	GGCCATTACGGCC		part of oligos in synthesized library
AscI	AscI cloning site downstream of promoter fragment	GGCGCGCC		part of oligos in synthesized library
p1 (TSS)	forward priming site in TSS oligo library	CGATCGCCCTTGGTG		part of oligos in synthesized library
p2 (TSS)	reverse priming site in TSS oligo library	CACGCCGGCTAAACC		part of oligos in synthesized library
p1 (UpStream)	forward priming site in UpStream oligo library	GGGTCACGCGTAGGA		part of oligos in synthesized library
p2 (UpStream)	reverse priming site in UpStream oligo library	GTGTGGCTGCGGAAC		part of oligos in synthesized library
SbfI	SbfI cloning site upstream of barcode	CCTGCAGG		added during barcoding PCR
PS3	priming site immediately downstream of barcode, used to create barcode counting libraries. The PS3 site is the reverse complement of the 3' end of the Illumina P5 TruSeq DNA HT adapter (AATGATACGGCGACCACCGAGATCTACAC[i5]ACACTCTTTCCCTACACGACGCTCTTCCGATCT), based on the Illumina August 2014 sequence letter.	AGATCGGAAGAGCGTCGTGTAGGGAAAGAGTGT		added during barcoding PCR
SfiI-B	SfiI cloning site downstream of barcode and PS3	GGCCTAATTGGCC		added during barcoding PCR
HIS3	part of HIS3 promoter; present between promoter fragment and yeVenus in Upstream library	ATTGGCATTATCACATAATGAATTATACATTATATAAAGTAATGTGATTTCTTCGAAGAATATACTAAAAAATGAGCAGGCAAGATAAACGAAGGCAAAG		part of reporter gene insert
yeGFP		ATGTCTAAAGGTGAAGAATTATTCACTGGTGTTGTCCCAATTTTGGTTGAATTAGATGGTGATGTTAATGGTCACAAATTTTCTGTCTCCGGTGAAGGTGAAGGTGATGCTACTTACGGTAAATTGACCTTAAAATTTATTTGTACTACTGGTAAATTGCCAGTTCCATGGCCAACCTTAGTCACTACTTTAACTTATGGTGTTCAATGTTTTTCTAGATACCCAGATCATATGAAACAACATGACTTTTTCAAGTCTGCCATGCCAGAAGGTTATGTTCAAGAAAGAACTATTTTTTTCAAAGATGACGGTAACTACAAGACCAGAGCTGAAGTCAAGTTTGAAGGTGATACCTTAGTTAATAGAATCGAATTAAAAGGTATTGATTTTAAAGAAGAT…		part of reporter gene insert
primers
orc281	Forward primer for initial library amplification (TSS)	CGATCGCCCTTGGTG
orc285	Reverse primer for initial library amplification (TSS)	GGTTTAGCCGGCGTG
orc279	Forward primer for initial library amplification (Upstream)	GGGTCACGCGTAGGA
orc283	Reverse primer for initial library amplification (Upstream)	GTTCCGCAGCCACAC
orc291	TSS forward barcoding. The primer contains additional sequences, which will be cleaved by SfiI digestion, and instead are present in the plasmid backbone.	ACTGGCCATTACGGCCGGTCTCGGCATTCCTGCTGAACCGCTCTTCCGATCTCGATCGCCCTTGGTG
orc292	TSS reverse barcoding. This primer adds the barcodes.	AGGCCAATTAGGCCACACTCTTTCCCTACACGACGCTCTTCCGATCTNNNNNNNNNNNNNNNNNNNNCCTGCAGGGGTTTAGCCGGCGTG
orc287	Upstream forward barcoding	ACTGGCCATTACGGCCGGTCTCGGCATTCCTGCTGAACCGCTCTTCCGATCTGGGTCACGCGTAGGA
orc288	Upstream reverse barcoding. This primer adds the barcodes.	AGGCCAATTAGGCCACACTCTTTCCCTACACGACGCTCTTCCGATCTNNNNNNNNNNNNNNNNNNNNCCTGCAGGGTTCCGCAGCCACAC
orc295	annotation run forward primer	AATGATACGGCGACCACCGAGATCTACACTCTTTCCCTACACGACGCTCTTCCGATCT
orc296	annotation run reverse primer	CAAGCAGAAGACGGCATACGAGATATCACGCGGTCTCGGCATTCCTGCTGAACCGCTCTTCCGATCT
ORC292_doped	barcode primer	AGGCCAATTAGGCCACACTCTTTCCCTACACGACGCTCTTCCGATCT(33330034)N(33330034)N(33330034)N(33330034)N(33330034)N(33330034)N(33330034)N(33330034)N(33330034)(33330034)(33330034)(00500050)CCTGCAGGGGTTTAGCCGGCGTG
orc362_HIS3	amplify reporter gene (with HIS3 promoter) and add AscI site (F primer)	CACGGCGCGCCATTGGCATTATCACATAATGAATT
orc362_yeGFP	amplify reporter gene (ORF only) and add AscI site (F primer)	CACGGCGCGCCATGTCTAAAGGTGAAGAATTATTCAC
orc363	amplify reporter gene and add SbfI site (R primer)	TAGCCTGCAGGTTATTTGTACAATTCATCCATACCA
common_ORF_v2	Forward primer in first step of two-step barcode amplification. In the finished plasmids, the 3' end of this primer primes 5' of the barcode. Its 5' end provides a handle for adding the Illumina p7 sequences.	GTGACTGGAGTTCAGACGTGTGCTCTTCCGATCTTGAATTGTACAAATAACCTGCA
common_ORF_v4	Forward primer in first step of two-step barcode amplification. In the finished plasmids, the 3' end of this primer spans the 22 bp immediately 5' of the barcode (the end of the yeVenus ORF and the SbfI site). Its 5' end provides a handle for adding the Illumina p7 sequences.	GTGACTGGAGTTCAGACGTGTGCTCTTCCGATCTAATTGTACAAATAACCTGCAGG
RT_PCR_R_long	Primer that binds the PS3 site and adds the remainder of the Illumina p5 sequence as overhang. Used to prime reverse transcription and to amplify barcodes from yeast pools. The primer contains the Illumina TruSeq D501 index (in square brackets)	AATGATACGGCGACCACCGAGATCTACAC[TATAGCCT]ACACTCTTTCCCTACACGACGCTCTTCCGATCT
Illumina_PCR_R	Primes off the 3' end of the Illumina p5 sequence. Used for 2nd step PCRs after overhang has been added by RT_PCR_R_long primer. Does not bind to plasmid or reporter mRNA	AATGATACGGCGACCACCGA
RT_PCR_F_long_D705	Indexed forward primer for single step barcode PCR	CAAGCAGAAGACGGCATACGAGAT[TTCTGAAT]GTGACTGGAGTTCAGACGTGTGCTCTTCCGATCTTGAATTGTACAAATAACCTGCA	ATTCAGAA	i7Index is the reverse complement of the sequence in the primer. It appears in the index reads used for demultiplexing. Same as the corresponding Illumina index.
RT_PCR_F_long_D706	Indexed forward primer for single step barcode PCR	CAAGCAGAAGACGGCATACGAGAT[ACGAATTC]GTGACTGGAGTTCAGACGTGTGCTCTTCCGATCTTGAATTGTACAAATAACCTGCA	GAATTCGT	i7Index is the reverse complement of the sequence in the primer. It appears in the index reads used for demultiplexing. Same as the corresponding Illumina index.
RT_PCR_F_long_D707	Indexed forward primer for single step barcode PCR	CAAGCAGAAGACGGCATACGAGAT[AGCTTCAG]GTGACTGGAGTTCAGACGTGTGCTCTTCCGATCTTGAATTGTACAAATAACCTGCA	CTGAAGCT	i7Index is the reverse complement of the sequence in the primer. It appears in the index reads used for demultiplexing. Same as the corresponding Illumina index.
RT_PCR_F_long_D708	Indexed forward primer for single step barcode PCR	CAAGCAGAAGACGGCATACGAGAT[GCGCATTA]GTGACTGGAGTTCAGACGTGTGCTCTTCCGATCTTGAATTGTACAAATAACCTGCA	TAATGCGC	i7Index is the reverse complement of the sequence in the primer. It appears in the index reads used for demultiplexing. Same as the corresponding Illumina index.
RT_PCR_F_long_D701	Indexed forward primer for single step barcode PCR	CAAGCAGAAGACGGCATACGAGAT[CGAGTAAT]GTGACTGGAGTTCAGACGTGTGCTCTTCCGATCTTGAATTGTACAAATAACCTGCA	ATTACTCG	i7Index is the reverse complement of the sequence in the primer. It appears in the index reads used for demultiplexing. Same as the corresponding Illumina index.
RT_PCR_F_long_D702	Indexed forward primer for single step barcode PCR	CAAGCAGAAGACGGCATACGAGAT[TCTCCGGA]GTGACTGGAGTTCAGACGTGTGCTCTTCCGATCTTGAATTGTACAAATAACCTGCA	TCCGGAGA	i7Index is the reverse complement of the sequence in the primer. It appears in the index reads used for demultiplexing. Same as the corresponding Illumina index.
RT_PCR_F_long_D703	Indexed forward primer for single step barcode PCR	CAAGCAGAAGACGGCATACGAGAT[AATGAGCG]GTGACTGGAGTTCAGACGTGTGCTCTTCCGATCTTGAATTGTACAAATAACCTGCA	CGCTCATT	i7Index is the reverse complement of the sequence in the primer. It appears in the index reads used for demultiplexing. Same as the corresponding Illumina index.
RT_PCR_F_long_D704	Indexed forward primer for single step barcode PCR	CAAGCAGAAGACGGCATACGAGAT[GGAATCTC]GTGACTGGAGTTCAGACGTGTGCTCTTCCGATCTTGAATTGTACAAATAACCTGCA	GAGATTCC	i7Index is the reverse complement of the sequence in the primer. It appears in the index reads used for demultiplexing. Same as the corresponding Illumina index.
RT_PCR_D701_F	Indexed forward primer for two step barcode PCR	CAAGCAGAAGACGGCATACGAGAT[CGAGTAAT]GTGACTGGAGTTCAGACGTG	ATTACTCG	i7Index is the reverse complement of the sequence in the primer. It appears in the index reads used for demultiplexing. Same as the corresponding Illumina index.
RT_PCR_D702_F	Indexed forward primer for two step barcode PCR	CAAGCAGAAGACGGCATACGAGAT[TCCGGAGA]GTGACTGGAGTTCAGACGTG	TCTCCGGA	i7Index is the reverse complement of the sequence in the primer. Appears in the index reads used for demultiplexing. Reverse complement of the corresponding Illumina index.
RT_PCR_D703_F	Indexed forward primer for two step barcode PCR	CAAGCAGAAGACGGCATACGAGAT[CGCTCATT]GTGACTGGAGTTCAGACGTG	AATGAGCG	i7Index is the reverse complement of the sequence in the primer. Appears in the index reads used for demultiplexing. Reverse complement of the corresponding Illumina index.
RT_PCR_D704_F	Indexed forward primer for two step barcode PCR	CAAGCAGAAGACGGCATACGAGAT[GAGATTCC]GTGACTGGAGTTCAGACGTG	GGAATCTC	i7Index is the reverse complement of the sequence in the primer. Appears in the index reads used for demultiplexing. Reverse complement of the corresponding Illumina index.
RT_PCR_D705_F	Indexed forward primer for two step barcode PCR	CAAGCAGAAGACGGCATACGAGAT[ATTCAGAA]GTGACTGGAGTTCAGACGTG	TTCTGAAT	i7Index is the reverse complement of the sequence in the primer. Appears in the index reads used for demultiplexing. Reverse complement of the corresponding Illumina index.
RT_PCR_D706_F	Indexed forward primer for two step barcode PCR	CAAGCAGAAGACGGCATACGAGAT[GAATTCGT]GTGACTGGAGTTCAGACGTG	ACGAATTC	i7Index is the reverse complement of the sequence in the primer. Appears in the index reads used for demultiplexing. Reverse complement of the corresponding Illumina index.
RT_PCR_D707_F	Indexed forward primer for two step barcode PCR	CAAGCAGAAGACGGCATACGAGAT[CTGAAGCT]GTGACTGGAGTTCAGACGTG	AGCTTCAG	i7Index is the reverse complement of the sequence in the primer. Appears in the index reads used for demultiplexing. Reverse complement of the corresponding Illumina index.
RT_PCR_D708_F	Indexed forward primer for two step barcode PCR	CAAGCAGAAGACGGCATACGAGAT[TAATGCGC]GTGACTGGAGTTCAGACGTG	GCGCATTA	i7Index is the reverse complement of the sequence in the primer. Appears in the index reads used for demultiplexing. Reverse complement of the corresponding Illumina index.
RT_PCR_D709_F	Indexed forward primer for two step barcode PCR	CAAGCAGAAGACGGCATACGAGAT[CGGCTATG]GTGACTGGAGTTCAGACGTG	CATAGCCG	i7Index is the reverse complement of the sequence in the primer. Appears in the index reads used for demultiplexing. Reverse complement of the corresponding Illumina index.
RT_PCR_D710_F	Indexed forward primer for two step barcode PCR	CAAGCAGAAGACGGCATACGAGAT[TCCGCGAA]GTGACTGGAGTTCAGACGTG	TTCGCGGA	i7Index is the reverse complement of the sequence in the primer. Appears in the index reads used for demultiplexing. Reverse complement of the corresponding Illumina index.
RT_PCR_D711_F	Indexed forward primer for two step barcode PCR	CAAGCAGAAGACGGCATACGAGAT[TCTCGCGC]GTGACTGGAGTTCAGACGTG	GCGCGAGA	i7Index is the reverse complement of the sequence in the primer. Appears in the index reads used for demultiplexing. Reverse complement of the corresponding Illumina index.
RT_PCR_D712_F	Indexed forward primer for two step barcode PCR	CAAGCAGAAGACGGCATACGAGAT[AGCGATAG]GTGACTGGAGTTCAGACGTG	CTATCGCT	i7Index is the reverse complement of the sequence in the primer. Appears in the index reads used for demultiplexing. Reverse complement of the corresponding Illumina index.
